# Dynamic molecular evolution of a supergene with suppressed recombination in white-throated sparrows

**DOI:** 10.1101/2022.02.28.481145

**Authors:** Hyeonsoo Jeong, Nicole M. Baran, Dan Sun, Paramita Chatterjee, Thomas S. Layman, Christopher N. Balakrishnan, Donna L. Maney, Soojin V. Yi

**Affiliations:** Georgia Institute of Technology, School of Biological Sciences, Atlanta, GA, 30332, USA; Emory University, Department of Psychology, Atlanta, GA 30322, USA; University of California, Santa Barbara, Department of Ecology, Evolution, Marine Biology, Santa Barbara, CA, 93106, USA; Karolinska Institutet, Department of Medicine Huddinge, Stockholm, Sweden; East Carolina University, Department of Biology, Greenville, NC 27858, USA

**Keywords:** supergene, evolution, selection, population genomics, gene expression, white-throated sparrow

## Abstract

In white throated sparrows, two alternative morphs differing in plumage and behavior segregate with a large chromosomal rearrangement. As with sex chromosomes such as the mammalian Y, the rearranged version of chromosome two (ZAL2^m^) is in a near-constant state of heterozygosity, offering opportunities to investigate both degenerative and selective processes during the early evolutionary stages of ‘supergenes.’ Here, we generated, synthesized, and analyzed extensive genome-scale data to better understand the forces shaping the evolution of the ZAL2^m^ chromosome in this species. We found that features of ZAL2^m^ are consistent with substantially reduced recombination and low levels of degeneration. We also found evidence that selective sweeps took place both on ZAL2^m^ and its standard counterpart, ZAL2, after the rearrangement event. Signatures of positive selection were associated with allelic bias in gene expression, suggesting that antagonistic selection has operated on gene regulation. Finally, we discovered a region exhibiting two long-range haplotypes inside the rearrangement on ZAL2^m^. These two haplotypes appear to have been maintained by balancing selection, retaining genetic diversity within the supergene. Together, our analyses illuminate mechanisms contributing to the evolution of a young chromosomal polymorphism, revealing complex selective processes acting concurrently with genetic degeneration to drive the evolution of supergenes.
