## Supplementary material for "Dynamic molecular evolution of a supergene with suppressed recombination in white-throated sparrows": Supp. Table 1

### Sheet: info
Sample	Location of Sampling	Sex	Plumage_Morph	ZAL2_Genotype	ZAL3_Genotype	Source	Sequencing_Batch	Mapping_TS	Depth_of_Coverage	BioProject	Sample Accession_Number
09-233	IL	M	WS	22m	3a3	Balakrishnan	Balakrishnan	0.957	33.4498	PRJNA818012	SAMN26814179
09-250	IL	M	WS	22m	3a3	Balakrishnan	Balakrishnan	0.9538	27.674	PRJNA818012	SAMN26814180
10-320	IL	M	TS	22	3a3	Balakrishnan	Balakrishnan	0.9505	15.1857	PRJNA818012	SAMN26814185
09-280	IL	M	WS	22m	3a3a	Balakrishnan	Balakrishnan	0.953	28.0724	PRJNA818012	SAMN26814181
10-125	IL	M	TS	22	3a3a	Balakrishnan	Balakrishnan	0.9529	13.1787	PRJNA818012	SAMN26814182
10-139	IL	M	TS	22	3a3a	Balakrishnan	Balakrishnan	0.9479	15.2954	PRJNA818012	SAMN26814183
10-270	IL	M	TS	22	3a3a	Balakrishnan	Balakrishnan	0.9478	14.8007	PRJNA818012	SAMN26814184
10-323	IL	M	TS	22	3a3a	Balakrishnan	Balakrishnan	0.9629	13.9473	PRJNA818012	SAMN26814186
10-324	IL	M	WS	22m	3a3a	Balakrishnan	Balakrishnan	0.9602	31.9061	PRJNA818012	SAMN26814187
10-345	IL	M	WS	22m	3a3a	Balakrishnan	Balakrishnan	0.9568	32.0609	PRJNA818012	SAMN26814188
23540	ME	M	WS	22m	3a3	Emory	Emory_1st	0.967	49.1873	PRJNA818012	SAMN26814226
23599	ME	M	WS	22m	3a3	Emory	Emory_1st	0.9699	45.1917	PRJNA818012	SAMN26814228
23602	ME	M	WS	22m	3a3	Emory	Emory_1st	0.9683	42.1836	PRJNA818012	SAMN26814231
23604	ME	M	WS	22m	3a3	Emory	Emory_1st	0.9648	47.2565	PRJNA818012	SAMN26814232
23707	ME	M	WS	22m	3a3	Emory	Emory_1st	0.9516	38.5024	PRJNA818012	SAMN26814238
1301	GA	M	WS	22m	3a3a	Emory	Emory_1st	0.9445	43.8765	PRJNA818012	SAMN26814222
1302	GA	M	WS	22m	3a3a	Emory	Emory_1st	0.9564	42.722	PRJNA818012	SAMN26814223
1303	GA	M	WS	22m	3a3a	Emory	Emory_1st	0.962	51.0129	PRJNA818012	SAMN26814224
1304	GA	M	WS	22m	3a3a	Emory	Emory_1st	0.9655	40.7173	PRJNA818012	SAMN26814225
23596	ME	M	WS	22m	3a3a	Emory	Emory_1st	0.9704	44.1186	PRJNA818012	SAMN26814227
23600	ME	M	WS	22m	3a3a	Emory	Emory_1st	0.9712	45.3352	PRJNA818012	SAMN26814229
23601	ME	M	WS	22m	3a3a	Emory	Emory_1st	0.97	42.3407	PRJNA818012	SAMN26814230
23611	ME	M	WS	22m	3a3a	Emory	Emory_1st	0.961	45.3951	PRJNA818012	SAMN26814233
23617	ME	M	WS	22m	3a3a	Emory	Emory_1st	0.9624	40.6555	PRJNA818012	SAMN26814235
23625	ME	M	WS	22m	3a3a	Emory	Emory_1st	0.9601	45.918	PRJNA818012	SAMN26814236
23702	ME	M	WS	22m	3a3a	Emory	Emory_1st	0.9648	43.8488	PRJNA818012	SAMN26814237
23710	ME	M	WS	22m	3a3a	Emory	Emory_1st	0.9645	40.8174	PRJNA818012	SAMN26814239
1021	GA	M	WS	22m	3a3	Emory	Emory_2nd	0.9605	31.4992	PRJNA818012	SAMN26814189
1150	GA	F	TS	22	3a3	Emory	Emory_2nd	0.9622	18.4936	PRJNA818012	SAMN26814200
13-02-TSF	ME	F	TS	22	3a3	Emory	Emory_2nd	0.9595	13.0721	PRJNA818012	SAMN26814210
13-05-WSF	ME	F	WS	22m	3a3	Emory	Emory_2nd	0.964	27.6278	PRJNA818012	SAMN26814217
1077	GA	M	WS	22m	3a3a	Emory	Emory_2nd	0.9661	32.216	PRJNA818012	SAMN26814190
1131	GA	F	WS	22m	3a3a	Emory	Emory_2nd	0.9603	30.7856	PRJNA818012	SAMN26814196
1143	GA	M	WS	22m	3a3a	Emory	Emory_2nd	0.9679	29.8833	PRJNA818012	SAMN26814198
13-01-TSF	ME	F	TS	22	3a3a	Emory	Emory_2nd	0.9605	15.5988	PRJNA818012	SAMN26814209
13-02-WSF	ME	F	WS	22m	3a3a	Emory	Emory_2nd	0.9558	34.4976	PRJNA818012	SAMN26814211
13-03-TSF	ME	F	TS	22	3a3a	Emory	Emory_2nd	0.948	17.8957	PRJNA818012	SAMN26814212
13-03-WSF	ME	F	WS	22m	3a3a	Emory	Emory_2nd	0.9607	27.1727	PRJNA818012	SAMN26814213
13-04-TSF	ME	F	TS	22	3a3a	Emory	Emory_2nd	0.9595	16.7595	PRJNA818012	SAMN26814214
13-04-WSF	ME	F	WS	22m	3a3a	Emory	Emory_2nd	0.9585	34.2444	PRJNA818012	SAMN26814215
13-05-TSF	ME	F	TS	22	3a3a	Emory	Emory_2nd	0.9598	12.9827	PRJNA818012	SAMN26814216
13-06-TSF	ME	F	TS	22	3a3a	Emory	Emory_2nd	0.9527	18.1137	PRJNA818012	SAMN26814218
13-06-WSF	ME	F	WS	22m	3a3a	Emory	Emory_2nd	0.9549	37.8468	PRJNA818012	SAMN26814219
13-07-WSF	ME	F	WS	22m	3a3a	Emory	Emory_2nd	0.9588	28.4717	PRJNA818012	SAMN26814220
13-08-WSF	ME	F	WS	22m	3a3a	Emory	Emory_2nd	0.9554	28.4296	PRJNA818012	SAMN26814221
23614	ME	F	WS	22m	3a3a	Emory	Emory_2nd	0.9619	30.2572	PRJNA818012	SAMN26814234
23712	ME	M	TS	22	3a3a	Emory	Emory_2nd	0.9607	26.8498	PRJNA818012	SAMN26814240
1219	GA	M	WS	22m	3a3	Emory	Emory_3rd	0.9599	28.538	PRJNA818012	SAMN26814201
1265	GA	F	WS	22m	3a3	Emory	Emory_3rd	0.9671	29.6602	PRJNA818012	SAMN26814206
1079	GA	M	WS	22m	3a3a	Emory	Emory_3rd	0.9672	38.7407	PRJNA818012	SAMN26814191
1094	GA	M	WS	22m	3a3a	Emory	Emory_3rd	0.969	31.756	PRJNA818012	SAMN26814192
1108	GA	M	WS	22m	3a3a	Emory	Emory_3rd	0.9654	26.5818	PRJNA818012	SAMN26814193
1117	GA	M	WS	22m	3a3a	Emory	Emory_3rd	0.9634	46.4359	PRJNA818012	SAMN26814194
1123	GA	M	WS	22m	3a3a	Emory	Emory_3rd	0.9684	26.8343	PRJNA818012	SAMN26814195
1138	GA	F	WS	22m	3a3a	Emory	Emory_3rd	0.9582	27.526	PRJNA818012	SAMN26814197
1147	GA	F	WS	22m	3a3a	Emory	Emory_3rd	0.9613	31.3057	PRJNA818012	SAMN26814199
1228	GA	F	WS	22m	3a3a	Emory	Emory_3rd	0.963	25.135	PRJNA818012	SAMN26814202
1234	GA	M	WS	22m	3a3a	Emory	Emory_3rd	0.9617	36.0048	PRJNA818012	SAMN26814203
1238	GA	M	WS	22m	3a3a	Emory	Emory_3rd	0.9595	25.5116	PRJNA818012	SAMN26814204
1246	GA	F	WS	22m	3a3a	Emory	Emory_3rd	0.9643	32.6196	PRJNA818012	SAMN26814205
1266	GA	F	WS	22m	3a3a	Emory	Emory_3rd	0.9623	29.6602	PRJNA818012	SAMN26814207
1275	GA	F	WS	22m	3a3a	Emory	Emory_3rd	0.964	37.1448	PRJNA818012	SAMN26814208
1128	GA	F	SW	2m2m	3a3a	Emory	Emory_SW	0.9615	24.0138	PRJNA341682	SRX2146439
10_092	NY	M	WS	22m	3a3	Tuttle	Tuttle	0.9535	10.7224	PRJNA283149	SRS930390
10_093	NY	M	WS	22m	3a3	Tuttle	Tuttle	0.9598	8.2971	PRJNA283149	SRS930391
10_083	NY	M	WS	22m	3a3a	Tuttle	Tuttle	0.9559	8.9069	PRJNA283149	SRS930394
ref	NY	M	TS	22	3a3a	Tuttle	Tuttle			PRJNA197293 (GCA_000385455.1)	SRS826870
