## Supplementary material for "Dynamic molecular evolution of a supergene with suppressed recombination in white-throated sparrows": Supp. Table 4

### Sheet: Hyp
gene_name	baseMean	log2FoldChange	lfcSE	stat	pvalue	padj	CHROM	Start	End	Strand
ATP6V1C2	388.231	0.0111591	0.115883	0.00922886	0.923467	1	NW_005081582.1	431766	454886	-
DDX1	6566.46	0.0212927	0.0444343	0.228972	0.632287	1	NW_005081621.1	1432697	1452535	-
E2F6	5039.27	0.00874074	0.0654132	0.0178348	0.893761	1	NW_005081582.1	24475	46577	+
FAM49A	6255.58	-0.101602	0.0794305	1.64205	0.200045	1	NW_005081621.1	783325	823427	+
FAM84A	2201.09	0.0362481	0.118329	0.0928999	0.760522	1	NW_005081621.1	1868925	1878499	-
GEN1	169.742	0.177414	0.180857	0.945966	0.330748	1	NW_005081621.1	175791	198245	-
GREB1	6734.09	-0.0775739	0.1424	0.298394	0.584891	1	NW_005081621.1	3100814	3165186	-
HPCAL1	24119.5	-0.00540052	0.128967	0.00175962	0.96654	1	NW_005081582.1	611849	691789	-
KCNF1	1727.14	0.316978	0.268207	1.39215	0.238042	1	NW_005081582.1	331424	333991	-
KCNS3	115.842	-0.499118	0.254261	3.80408	0.0511279	1	NW_005081621.1	97089	110512	-
LOC102064015	0	NA	NA	NA	NA	100	NW_005081621.1	141382	152207	+
LPIN1	1325.76	-0.0511593	0.136901	0.137189	0.711091	1	NW_005081621.1	3012153	3061203	-
MSGN1	0.181658	1.46869	3.21001	0.30814	0.578824	1	NW_005081621.1	160375	160897	-
MYCN	993.086	-0.137592	0.102374	1.81359	0.178078	1	NW_005081621.1	1179492	1184761	-
NBAS	3317.35	-0.0175942	0.0630883	0.0776654	0.780487	1	NW_005081621.1	1454601	1615580	+
NOL10	942.632	0.0871563	0.0781398	1.22428	0.268522	1	NW_005081582.1	454964	507658	+
ODC1	2282.29	0.0375778	0.153549	0.0599949	0.806504	1	NW_005081582.1	579257	589197	+
PDIA6	7001.82	-0.131093	0.0793143	2.74241	0.0977175	1	NW_005081582.1	415853	431919	+
PQLC3	264.827	0.169754	0.701417	0.0598668	0.806707	1	NW_005081582.1	145999	167768	-
RAD51AP2	187.452	-0.0276006	0.261757	0.0105146	0.918328	1	NW_005081621.1	351010	367886	+
ROCK2	6759.2	0.0168641	0.179837	0.00880494	0.92524	1	NW_005081582.1	50993	155170	+
SMC6	6431.96	-0.0368756	0.457977	0.00601346	0.938189	1	NW_005081621.1	198452	244136	+
TRIB2	5669.19	-0.010118	0.174364	0.00336623	0.953733	1	NW_005081621.1	2596178	2616950	-
VSNL1	55430.9	-0.0609981	0.0906161	0.454099	0.500395	1	NW_005081621.1	243807	331990	-

### Sheet: AMV
gene_name	baseMean	log2FoldChange	lfcSE	stat	pvalue	padj	CHROM	Start	End	Strand
ATP6V1C2	102.072	0.290241	0.343863	0.675508	0.411138	1	NW_005081582.1	431766	454886	-
DDX1	6085.37	-0.0107627	0.0659603	0.0266418	0.870343	1	NW_005081621.1	1432697	1452535	-
E2F6	3478.87	0.0051604	0.0782656	0.00426588	0.947924	1	NW_005081582.1	24475	46577	+
FAM49A	15666.2	-0.216783	0.20066	1.20762	0.271803	1	NW_005081621.1	783325	823427	+
FAM84A	1479.01	-0.16782	0.170345	0.954386	0.328605	1	NW_005081621.1	1868925	1878499	-
GEN1	114.308	0.0483321	0.231438	0.0425539	0.836568	1	NW_005081621.1	175791	198245	-
GREB1	111.888	-0.713201	0.311611	5.45887	0.0194692	1	NW_005081621.1	3100814	3165186	-
HPCAL1	19430.5	0.0713323	0.204033	0.125314	0.723341	1	NW_005081582.1	611849	691789	-
KCNF1	1201.03	0.0083918	0.07742	0.0117781	0.913578	1	NW_005081582.1	331424	333991	-
KCNS3	193.214	-0.198272	0.140738	2.00739	0.156534	1	NW_005081621.1	97089	110512	-
LOC102064015	0	NA	NA	NA	NA	100	NW_005081621.1	141382	152207	+
LPIN1	1176.48	0.168692	0.131944	1.58626	0.207861	1	NW_005081621.1	3012153	3061203	-
MSGN1	0	NA	NA	NA	NA	100	NW_005081621.1	160375	160897	-
MYCN	1014.31	-0.0172095	0.146068	0.0138773	0.906224	1	NW_005081621.1	1179492	1184761	-
NBAS	2661.49	0.0079048	0.0740671	0.011285	0.915399	1	NW_005081621.1	1454601	1615580	+
NOL10	704.108	0.0267171	0.0978318	0.074899	0.784333	1	NW_005081582.1	454964	507658	+
ODC1	1919.7	0.0848689	0.161088	0.276448	0.599039	1	NW_005081582.1	579257	589197	+
PDIA6	6250.19	-0.0313004	0.104956	0.0884118	0.766206	1	NW_005081582.1	415853	431919	+
PQLC3	272.533	0.380057	0.429804	0.790341	0.373997	1	NW_005081582.1	145999	167768	-
RAD51AP2	102.712	-0.210582	0.4301	0.217908	0.640638	1	NW_005081621.1	351010	367886	+
ROCK2	8131.73	0.143009	0.137234	1.08387	0.297834	1	NW_005081582.1	50993	155170	+
SMC6	4792.57	0.996767	0.535194	3.12274	0.077207	1	NW_005081621.1	198452	244136	+
TRIB2	3223.06	-0.125189	0.198554	0.390689	0.531938	1	NW_005081621.1	2596178	2616950	-
VSNL1	58951.4	-0.00934689	0.0679139	0.0186793	0.89129	1	NW_005081621.1	243807	331990	-
